# Polymorphic SINEC_Cf Retrotransposons in the Genome of the Dog (*Canis familiaris*)

**DOI:** 10.1101/2020.10.27.358119

**Authors:** Sara E. Kalla, Hooman K. Moghadam, Max Tomlinson, Allison Seebald, Jeremy J. Allen, Jordan Whitney, Jessica D. Choi, Nathan B. Sutter

## Abstract

The dog is an exciting genetic system in which many simple and complex traits have now been mapped. For many traits the causal mutation is a polymorphic SINE. To investigate the genome-wide pattern of young SINEC_Cf insertions, we sampled 62 dogs representing 59 breeds and sequenced libraries enriched for SINE flanks. In each dog we detect an average of 10,423 polymorphic loci and all together the libraries identify 81,747 putative polymorphic SINEs. We validated 184 SINEs inserted in protein-coding exons, untranslated regions, introns and intergenic sequence. In dogs both SINEC_Cf and LINEs exhibit a strand bias in introns where antisense copies are more frequent. Antisense polymorphic SINEs also have a higher density in introns. Both SINEs and LINEs drop to very low density near exons. Both sense and antisense polymorphic SINEs also drop to low density upstream of coding exons but not downstream. Antisense polymorphic SINEC_Cfs upstream of coding exons are known to cause narcolepsy, merle, and progressive retinal atrophy in dogs. In other mammals SINE pairs in inverted orientation disrupt gene expression. We find inverted pairs of SINEC_Cf are rare in both introns and intergenic sequence when the two SINEs are separated by less than 100 bp. The lack of inverted pairs is even more pronounced when the SINEs have high sequence identity. Intronic and intergenic LINE pairs show similar patterns. Polymorphic SINEs rarely pair with either SINEC_Cf or SINEC_Cf2. Overall, the high insertion rate of SINEC_Cf provides a natural mutagenesis screen in the dog genome.
