## Supplementary material for "Polymorphic SINEC_Cf Retrotransposons in the Genome of the Dog (*Canis familiaris*)": Table S1

### Sheet: Table S1
ID	SEQUENCE 5' to 3'	NOTE
855F	CGCCCTGGGCCAAAGGCAGGCGCCAAACCGCTG	Biotinylated; step 1 extension
858F	CAAGCAGAAGACGGCATACGAGCTCTTCCGATCTTTTTTTTTTTTTTTTTTTTV	Step 4 second-strand synthesis
880F	AATGATACGGCGACCACCGAGAT	Step 6 short primer
880R	CAAGCAGAAGACGGCATACG	Step 6 short primer
1451F	AATGATACGGCGACCACCGAGATCTACACTCTTTCCCTACACGACGCTCTTCCGATCTACGCGCCCTGGGCCAAAGGCAGGCGCCAAACCGCTG	Illumina adaptor + 16-plex sample index
1452F	AATGATACGGCGACCACCGAGATCTACACTCTTTCCCTACACGACGCTCTTCCGATCTCACCCGCCCTGGGCCAAAGGCAGGCGCCAAACCGCTG	Illumina adaptor + 16-plex sample index
1453F	AATGATACGGCGACCACCGAGATCTACACTCTTTCCCTACACGACGCTCTTCCGATCTACGTCGCCCTGGGCCAAAGGCAGGCGCCAAACCGCTG	Illumina adaptor + 16-plex sample index
1454F	AATGATACGGCGACCACCGAGATCTACACTCTTTCCCTACACGACGCTCTTCCGATCTGTTGCGCCCTGGGCCAAAGGCAGGCGCCAAACCGCTG	Illumina adaptor + 16-plex sample index
1455F	AATGATACGGCGACCACCGAGATCTACACTCTTTCCCTACACGACGCTCTTCCGATCTTTACACGCCCTGGGCCAAAGGCAGGCGCCAAACCGCTG	Illumina adaptor + 16-plex sample index
1456F	AATGATACGGCGACCACCGAGATCTACACTCTTTCCCTACACGACGCTCTTCCGATCTCGGATCGCCCTGGGCCAAAGGCAGGCGCCAAACCGCTG	Illumina adaptor + 16-plex sample index
1457F	AATGATACGGCGACCACCGAGATCTACACTCTTTCCCTACACGACGCTCTTCCGATCTACGTACGCCCTGGGCCAAAGGCAGGCGCCAAACCGCTG	Illumina adaptor + 16-plex sample index
1458F	AATGATACGGCGACCACCGAGATCTACACTCTTTCCCTACACGACGCTCTTCCGATCTTCCAGCGCCCTGGGCCAAAGGCAGGCGCCAAACCGCTG	Illumina adaptor + 16-plex sample index
1459F	AATGATACGGCGACCACCGAGATCTACACTCTTTCCCTACACGACGCTCTTCCGATCTTAGGTACGCCCTGGGCCAAAGGCAGGCGCCAAACCGCTG	Illumina adaptor + 16-plex sample index
1460F	AATGATACGGCGACCACCGAGATCTACACTCTTTCCCTACACGACGCTCTTCCGATCTGGTTCCCGCCCTGGGCCAAAGGCAGGCGCCAAACCGCTG	Illumina adaptor + 16-plex sample index
1461F	AATGATACGGCGACCACCGAGATCTACACTCTTTCCCTACACGACGCTCTTCCGATCTAATTGATTTCGCCCTGGGCCAAAGGCAGGCGCCAAACCGCTG	Illumina adaptor + 16-plex sample index
1462F	AATGATACGGCGACCACCGAGATCTACACTCTTTCCCTACACGACGCTCTTCCGATCTCCAATTTTTACGCCCTGGGCCAAAGGCAGGCGCCAAACCGCTG	Illumina adaptor + 16-plex sample index
1463F	AATGATACGGCGACCACCGAGATCTACACTCTTTCCCTACACGACGCTCTTCCGATCTTTTACGTACGCCCTGGGCCAAAGGCAGGCGCCAAACCGCTG	Illumina adaptor + 16-plex sample index
1464F	AATGATACGGCGACCACCGAGATCTACACTCTTTCCCTACACGACGCTCTTCCGATCTAAATGCAACGCCCTGGGCCAAAGGCAGGCGCCAAACCGCTG	Illumina adaptor + 16-plex sample index
1465F	AATGATACGGCGACCACCGAGATCTACACTCTTTCCCTACACGACGCTCTTCCGATCTCCCTATGCGCCCTGGGCCAAAGGCAGGCGCCAAACCGCTG	Illumina adaptor + 16-plex sample index
1466F	AATGATACGGCGACCACCGAGATCTACACTCTTTCCCTACACGACGCTCTTCCGATCTGGGTACACGCCCTGGGCCAAAGGCAGGCGCCAAACCGCTG	Illumina adaptor + 16-plex sample index
1793F	AAGCCCAGGGAAATAAGGTG	random polymorphic SINE validation
1793R	ATCCAGCAATCCACCCTGTA	random polymorphic SINE validation
1794F	TTGAGACGTCGAGTGGTCAG	random polymorphic SINE validation
1794R	TTCCAAGTGTTTAGCGCACA	random polymorphic SINE validation
1795F	ATCTGATGGGCTTCCTGATG	random polymorphic SINE validation
1795R	GAGCAAATATGTTTGGCAGAAA	random polymorphic SINE validation
1796F	TGGAAGTAGATCATAAAGGAATAAGGA	random polymorphic SINE validation
1796R	CTCCTGATCTTTCCCACCAA	random polymorphic SINE validation
1797F	TGCTCCCAGGAAAAGAAAGA	random polymorphic SINE validation
1797R	TGCAATGACTGTAATGTTCACG	random polymorphic SINE validation
1798F	GGAAGCCATGTGTTTTGAGG	random polymorphic SINE validation
1798R	TCTCTGCCCTTTCCCACTTA	random polymorphic SINE validation
1799F	GAGTTTGGGCATCATCTTTCA	random polymorphic SINE validation
1799R	ACTTGGTTTGGGTCCTTCAG	random polymorphic SINE validation
1800F	TGGTCATCCCCATATCAGGT	random polymorphic SINE validation
1800R	CCTGGCCTTCTCATTGGATA	random polymorphic SINE validation
1801F	TCGGGCATAGTGGATCTTATTT	random polymorphic SINE validation
1801R	GCATGGGGACTATTTTTGTGA	random polymorphic SINE validation
1802F	AATTCCCAGAACCCAGATCC	random polymorphic SINE validation
1802R	GACCACCTACAGGCCAGAAA	random polymorphic SINE validation
1803F	TTACACCATCCCTCCTGTCC	random polymorphic SINE validation
1803R	TGACACCACTAACCACCACAA	random polymorphic SINE validation
1804F	TTAAAGTTTCCGGCACTTGG	random polymorphic SINE validation
1804R	AGTTCTGGCTGGGATTTGGT	random polymorphic SINE validation
1805F	GGATTGTGGTGCACAGATTG	random polymorphic SINE validation
1805R	TCAGGAGCTCAAGTGCCATA	random polymorphic SINE validation
1806F	TTTTCGTTAACACTGCCTTTGA	random polymorphic SINE validation
1806R	TTGTCTGGTGATTTTTCACTGC	random polymorphic SINE validation
1807F	AGTGGCTTGTCCTCAGTGGT	random polymorphic SINE validation
1807R	TTCCTTTCATTGCCCTCATC	random polymorphic SINE validation
1808F	GCTCCCATAGCAGTTTTTGG	random polymorphic SINE validation
1808R	TCCCTGTCCCTTTATCCAGA	random polymorphic SINE validation
1809F	GGAGTGCTGGCAGCTTAGAT	random polymorphic SINE validation
1809R	AGAGGACTGAATTTGCCTCAA	random polymorphic SINE validation
1810F	GCAACTGTGCCCATTCATTA	random polymorphic SINE validation
1810R	CCAGAGATCTTGGAATGGTTTT	random polymorphic SINE validation
1811F	ATTTGTCGGGTTCCTTAGGC	random polymorphic SINE validation
1811R	TGGCTTCACTCCATCACATC	random polymorphic SINE validation
1812F	GCAGAATGGATCAGCTGTGA	random polymorphic SINE validation
1812R	CCCTTCCAAATCTGTCAACAC	random polymorphic SINE validation
1813F	AGCTGGGCAAAGGACATCTA	random polymorphic SINE validation
1813R	TTCCATGTGCTTGGATGTGT	random polymorphic SINE validation
