## Supplementary material for "Polymorphic SINEC_Cf Retrotransposons in the Genome of the Dog (*Canis familiaris*)": Table S4

### Sheet: dog_5_genicSines
SINE ID	CHR	POSITION (BP)	STRAND	NO. LIBRARIES	SEQUENCE COUNT	ORIENTATION	GENE NAME	PSEUDOGENE	EXAMPLE SEQUENCE READ
5236402	chr1	33820280	1	11	42	sense	GJE1	FALSE	CGCCACCCAGGGATCCCTTCATAGAAGTTTCTGATGTAATTTAGAGACATGTCTCAGGAGTAG
5236497	chr1	85746611	1	8	18	antisense	C1H9orf85	FALSE	CGCCACCCAGGGATCCCTAGATTAATATTTTAAAAGTCAGTTTGAAAACATGAAATTCTGAAG
5261046	chr3	40434112	0	28	2	antisense	LINS1	FALSE	CGCCACCCAGGGATCCCAGTTATTGACATTCTTAGAGCCTCATCTTCAGTCCTCTCTTCAG
5352817	chr3	73568842	0	1	19	antisense	TLR10	FALSE	CGCCACCCAGGGATCCCGAGAAGTCTTTCTCACTATGAAGAAGGTAGCCTGCCCATCTTAAAC
5297723	chr4	4445214	0	1	9	antisense	B3GALNT2	FALSE	CGCCACCCAGGGATCCCTCAACGGTAGGTTTTCTTAGTTGGCACCTTGCCTGATTTATTG
5324263	chr4	50109356	0	1	1	antisense	ATP10B	FALSE	CGCCACCAAGGGATCCCTGCACAATGACCTTGACCTGTACGATGAAAAGACCGATTTAC
5350265	chr5	14547798	1	1	1	sense	USP2	FALSE	AGCCACCCAGGGATCCCCAAAGACAGTAGAGCAGTAACCACAGTCAGTAAG
5237754	chr5	31639307	0	30	2	antisense	INCA1	FALSE	CGCCACCCAGGGATCCCACATGACCCTGTTTAAAGGGTTAGTCACACTACTTTGGGCAGAAG
5352864	chr5	77201382	1	1	12	sense	CALB2	FALSE	CGCCACCCAGGGATCCCTTCTTGTTTTTCTCATACAGATCCTTCAGAAGGGCATCCAGCTCAT
5297897	chr6	760795	1	1	1	antisense	ASL	FALSE	CGCCACCCAGGGATCCCGTGTGGCCGACCTTGAAGAATACCTCTGATTCCCCGAAGTACCCT
5316407	chr6	37798442	0	1	23	antisense	ZNF597	FALSE	CGCCACCCAGGGATCCCCTGAGAGGAACCTTTTAAATGTACCATGTGTGGGAAAAGTTTC
5353870	chr6	37845082	1	1	37	antisense	OR2C1	FALSE	CGCCACCCAGGGATCCCGAGACACGAGTCTCAATGAGGTTGTGCTCAATGGTGTCTGCACCTT
5341715	chr7	79273211	1	1	18	sense	CCNT2	FALSE	CGCCACCCAGGGATCCCTAGTCTTTCTTTTTATCGGAGATTTCCGTTGATCCTTTCGTTGGT
5285714	chr8	22598154	0	1	1	antisense	FANCM	FALSE	CGCCACCCAGGGATCCCAGAAAGATTGGTTCTTATCAGCAGAAGAATTTAAATTATGGAAC
5285730	chr8	73108900	0	2	1	sense	IGHM	FALSE	CGCCACCCAGGGATCCCTACTTCCACCACTGTTAATGTATGCGACACACTGAAGCCCCTACC
5341753	chr9	19105740	0	2	1	antisense	SLC25A39	FALSE	CGCCACCCAGGGATCCCCCGAGCCCTGACTTCTGACCTCTACGCACCCGTGGTGGCTGGTGC
5270271	chr9	44069064	1	2	32	sense	EFCAB5	FALSE	CGCCACCCAGGGATCCCAATGATTACTTTAAAAACGGGCTCTTTATTTGGATTTTCCC
5331490	chr10	146399	0	1	1	antisense	GDF11	FALSE	TGCCATCCAGGGATCCCTCACTGTGGACTTTGAGGCTTTTGGCTGGGACTGGATCATCGC
5340743	chr10	10905849	1	1	11	sense	SLC35E3	FALSE	CGCCACCCAGGGATCCCTGTTCACGGAGTTTAAAATGGGTATAGGCGAGGATGCCAAATAACG
5322352	chr10	34245481	0	1	2	sense	SOWAHC	FALSE	CGCCACCCAGGGATCCCCCGAGTCTGGGTTTTATTCGTCCACTAGAGCTGCCAGGGGCCTTG
5338815	chr11	50703280	1	1	1	antisense	UBAP2	FALSE	AGCCACCCAGGGATCCCCACAACCACTTCTTCTTGGGACCTCAAGCCCTCAACTTCCCAGTCC
5338802	chr11	65418185	0	1	1	sense	SVEP1	FALSE	AGCTACCCAGGGATCCCTCCACATCTGACGCAGAAAATGCACAAATCAGTGAGAAGATTGAT
5255039	chr12	6405708	0	1	42	antisense	RNF8	FALSE	CACCACCCAGGGATCCCTCATTGAGGTAATTATAAGCAGTGGCTCATGCCTTTTTGTTCTCT
5328760	chr12	37614409	0	1	10	sense	IMPG1	FALSE	CGCCACCCAGGGATCCCTGTTTCATGGATTCCTGTGGACAGACTTTAACCCCAGTTGGG
5350969	chr13	333926	1	2	12	sense	ERICH5	FALSE	CGCCACCCAGGGATCCCCAAATCATCGTTTATAGCCGTTTCCACAAATGGACTTCCTTCC
5342827	chr13	10051286	1	2	13	sense	PKHD1L1	FALSE	CGCCACCCAGGGATCCCCAGAATCCAGGCTTTCAATAACCATCATTGCATATTCCATCCC
5359082	chr13	22982878	1	1	16	sense	ZNF572	FALSE	CGCCACCCAGGGATCCCTCATGCTTACAATTTTGCAGACCATCTCCTTTAGACCATT
5302159	chr14	39640741	0	1	18	antisense	SNX10	FALSE	CGCCACCCAGGGATCCCCTGAAAAATAATTCTAATGTTACCATCTTAGGAATAGC
5358607	chr15	2478118	1	1	31	antisense	ZNF684	FALSE	CGCCACCCAGGGATCCCTGCAACCTACTTTAGACTTGCTTAATTATAATGGATGTTAT
5262590	chr15	6887959	0	28	2	antisense	SFPQ	FALSE	CGCCACCCAGGGATCCCAAAAGCCCCGACTTTAGATGTGATATCTAGGTTTTCG
5278370	chr16	33506914	0	3	20	antisense	TEX15	FALSE	CGCCACCCAGGGATCCCAGGTAACATGTTTTAAAACAAAACCTGTGTAAGTGTTACTTTTGAG
5324738	chr17	13844082	1	1	3	antisense	RDH15	FALSE	CGCCACCCAGGGATCCCGGCTAACATTCTTTTTACCAGAGAACTAGCCCGCCGCTTAGAAG
5338980	chr17	36954728	0	1	1	sense	CKAP2L	FALSE	AGCCACCCAGGGGTCCCCTTGTTTTTCTAGATAATTCTTCAGTAGTGGATGAT
5309380	chr19	30525531	1	2	35	sense	SCTR	FALSE	CGCCACCCAGGGATCCCCACGGCTCCCTTCTTTTATTTGTGCCTGACACTTGATAAAT
5286393	chr20	27219929	1	1	1	sense	PSMD6	FALSE	CGCCACCCAGGGATACCTTGAACTCTGATTTAGTAGAAGATCTCCTATCTTGATAGTTTCTT
5330806	chr20	39479964	0	2	26	antisense	CDHR4	FALSE	CGCCACCCAGGGATCCCAGCAGTCCCATTCTTATGAGCTATTGATCCGTGTGGCCGATT
5294396	chr20	49980786	0	1	46	antisense	RAB3D	FALSE	CGCCACCCAGGGATCCCATGAACTCGGATGCTTTGAGGCAGAGCCACACACAGATAAGG
5282440	chr20	55202490	1	2	1	sense	PLIN4	FALSE	CGCCACCCAGGGATCCCTGCTTGGCCTTTTCAATCTAGAAAGATGAATTACAGCTTCTCAGC
5351089	chr21	29017517	1	1	7	antisense	OR gene	FALSE	CGCCACCCAGGGATCCCTTGTTTACAGGCTTTGAAACATTCATGCTTGTAGCCATGGCTTTTG
5334782	chr23	27330087	1	1	1	sense	SH3BP5	FALSE	CGCCACCCAGGGATCCCCAGGGCCGTCTTGTACTCGCCTTTCGCCAGGGCCAGTTTGGCCTGC
5257481	chr24	2294343	1	3	21	antisense	KIZ	FALSE	CGCCACCCAGGGATCCCACAAAGGTGTAATTTCAAAAGAGATCATGTTCTAAATCCAACTGC
5305096	chr24	31835379	0	4	15	antisense	R3HDML	FALSE	CGCCACCCAGGGATCCCTGCAACTATGCCATTAAGTAAGTACAGCACTGAGATGGGGCT
5358169	chr24	47438292	0	1	6	sense	SAMD10	FALSE	CGCCACCCAGGGATCCCGGGGACAGTGCTTCTTGAGCCACTTGCACACGTCCTGCTGACTC
5337921	chr27	5054967	1	1	1	sense	FAM186B	FALSE	CGCCACCCAGGGATCCCGACAGCTGCATCCTTGAACGAGACTTCATTTGGAGGCCTTCCTTCT
5292305	chr27	38479097	1	1	39	antisense	NCAPD2	FALSE	CGCCACCCAGGGATCCCTAGATGGTAAGACTTGCTGAGGGGTCTGCTCCCTGGCCCATGT
5325056	chr27	40324545	1	1	24	antisense	RAD51AP1	FALSE	CGCCACCCAGGGATCCCGATTTTCATGGTGTTGAAGGGAAAAGAAAAGCAGCATCAAAAGC
5359770	chr29	39421598	1	1	7	sense	DPY19L4	FALSE	CGCCACCCAGGGATCCCAAGTTGCTTTTTAAATAGCCTGTAAGTGCAGCAATTTGGCAT
5355706	chr31	39587683	0	1	1	antisense	PCNT	FALSE	AGTCACCCAGGGATCCCAATATTTATTATTCTTATAAAAAAATGAACTTCAGGGGTACCTGG
5306540	chr33	18207197	1	1	11	sense	GRAMD1C	FALSE	CGCCACCCAGGGATCCCCTCGGAGTACTCCTTTTAAACGACGGGCCTGATCTCTTTTCTT
5311807	chr33	23127812	1	3	6	sense	POGLUT1	FALSE	CACCACCCAGGGATCCCAGAATAAAAATTTTTAAATGCCATGTAGTTTTCTCCAACTGG
5311809	chr33	24985798	1	1	1	antisense	GOLGB1	FALSE	CGCCACCCAGGGATCCCCAACAACTGGAAGGTCAGTATTTGATTGTCTTTCAAGTCCACTGTC
5264645	chr36	10165771	1	2	1	antisense	SLC38A11	FALSE	CGCCACCCAGGGATCCCGACACTTACCAGTCTTCGGTCAATAAGACCTTCGGCTTTCCAGG
5320953	chr37	10728788	1	2	21	antisense	MPP4	FALSE	CGCCACCCAGGGATCCCTCTATCCTCTTTTATAGAAGATGACATGAAGATTGACGAGAAGTG
5259160	chr37	28751282	0	1	1	antisense	MOGAT1	FALSE	CGCCACCCAGGGATCCCTCAGTCTCAGCTTCTAAGAGAAGTGTGTCCTATGTGCTGAGCAAG
5264744	chr38	22677956	0	8	28	antisense	OR10J3	FALSE	CGCCACCCAGGGATCCCATCTTCTTCTATCTCACCTTTGGCATCAACAACTGCTTCCT
5355755	chr38	23097356	0	1	1	antisense	SPTA1	FALSE	TGCCACCCAGGGATCCCAGTTCTTCCAGGACTTAGATGATGAGGAGTCGTGGATAGAGTATG
5309805	chrX	6832094	1	3	2	sense	WWC3	FALSE	CGCCACCCAGGGATCCCAGCTTCCTGTTCTTGATGGAAGTCAAGTTTGGTCT
5245929	chrX	7707959	0	1	20	sense	ARHGAP6	FALSE	CGCCACCCAGGGATCCCTGGAACCACTTTTTAATGTTGAATGCCAAGTTCCCCAGATATTG
5339446	chrX	101032642	1	1	1	antisense	ZDHHC9	FALSE	TGCCACCCAGGGGTCCCCATGCTCTTCCTTTTATCAATGGCTACACTGTTGAGGACCAGCTTC
5322903	chrX	103028826	0	3	32	sense	FRMD7	FALSE	CGCCACCCAGGGATCCCCTAATTACATGGTTTTAGCAAAGTCCTGTCTTCAGCAGTTGGTGT
5306747	chr1	70396456	1	1	2	sense	H3F3AP4	TRUE	CGCCACCCAGGGATCCCTGTTTTGAAGTCCTGAGCANTTTCTCGCACCAGACGCTGGAAAGAG
5289381	chr1	103755193	0	1	26	antisense	VN1R4P	TRUE	CGCCACCCAGGGATCCCTGTCTGTCTTTTTTAAATACCTCAAGTCGGTTGATGGTGAGCATG
5330263	chr1	113262495	0	1	4	antisense	SERTAD3P	TRUE	CACCACCCAGGGATCCCTCTTCTAGTCCTTTTAATCTCCTCTGCAGCCCTACAGGATTC
5277259	chr3	29801119	0	3	28	sense	F2LR1P	TRUE	CGCCACTCAGGGATCCCTCAGTAAGAGGTTTTGACACTGGTTGAGCTTGAAGAATAAGAGCTGG
5261996	chr9	40786546	1	11	25	antisense	SLC25P	TRUE	CGCCACCCAGGGATCCCCCGAGCCCTGACTTCTGACCTCTACGCACCCGTGGTGGCTGCTG
5331606	chr14	51520042	1	1	1	sense	EEF1A1P5	TRUE	CGCCACCCAGGGATCCCTCCATTTTTGTTAACTCCAACAATTAGTTGTTTTACACCCACT
5338921	chr15	36106299	0	1	1	antisense	RPS6P	TRUE	CGCCACCCAGGGATCCCCCAACACAAACGTCGGCGGATTGCTTTGAAAAAACAGGGTACT
5256219	chr17	55080651	1	23	57	antisense	RPL7P	TRUE	CGCCACCCAGGGATCCCGCAAACAACTTTTAATGGTCCTTCAAATCATCTTCTCCATTCAGG
5315433	chr18	37969028	1	1	1	antisense	OR5B3P	TRUE	AGCCACCCAGGAATCCCCAACACAGAAGTGACTGAATTCATCCTGCTGGGAC
5351056	chr18	39813866	1	2	7	antisense	OR gene	TRUE	CGCCACCCAGGGATCCCTGTTGATCTGGTTAAATGCCCAACTTCATACTCCTATGTACTTCTT
5307503	chr22	8773847	1	11	34	antisense	DNAJB6P	TRUE	CGCCACCCAGGGATCCCCCTGGGTAAGCTGTTTCCAAACAAAGGAACTTACTATGAAAATGCAT
5243035	chr23	5421004	1	38	70	antisense	MIR3681P	TRUE	CGCCACCCAGGGATCCCATGATCCAGAGGTTCTTAAAGCTATGCAGGATTCAGAAGTGGTGG
5329215	chr23	8882864	1	1	4	antisense	STX6P	TRUE	AGCCACCCAGGGATCCCCTGTATATAGATTCCTTGAGCGGATTCCTGGAGTGTTGCTG
5355122	chr26	4300272	0	1	1	sense	GAPDHP	TRUE	CGCCACCCTGGGATCCCAGTGGGTGTCACTCTTAAAGTCACAGGAGACAACCGGGTCCTCAG
5315648	chr26	11511211	1	2	8	antisense	TRIML	TRUE	CGCCACCCAGGGATCCCGAGAGCTCCTCTTTGGAAGACAAGGACCACAAAACAAAACAAAAC
5244265	chr29	19154183	0	30	14	sense	VTI1BP	TRUE	CGCCACCCAGGGATCCCCAGCTGCTTCTTCTCTTCCGTGCCTGCCATCCCCAGGAGCCGCTC
5307702	chr30	2541826	1	1	1	sense	GAPDHP	TRUE	CGCCACCCAGGGATCCCAGTAGGTGTCACTCTTCAAGTCACAGGAGACAACCTGGTCCTCAGTG
5349133	chr33	25998	1	1	1	sense	EEF1A1P5	TRUE	CGCCACCCAGGGCTCCCTCCATTTTTGTTAACACCAACAATTAGTTGTTTTAGACCCGG
5300832	chr34	29448039	0	2	13	antisense	TCEAL8P	TRUE	CGCCACCCAGGGATCCCTGGCCTGGGGTTTAAAGAGGACATTCCTTTGGGGCATTTGGATCCT
5287096	chr36	12282751	0	7	41	antisense	ATP5PDP4P	TRUE	AGCCACCCGGGGATCCCCCGATCGAAAATTTATAAACTGGAGTTGGAGAGAAAGCTCTGGCC
5264768	chrX	2439248	0	1	14	antisense	FABP4	TRUE	CGCCACCCAGGGATCCCTGGGCCAGGAATTTGATGAAGTTACTGCGGATTACAGAAACGT
5273632	chrX	69606113	1	19	11	sense	PANK1P	TRUE	CGCCACCCAGGGATCCCCGAAGTAGACCACTTTAATCAGCGTTCCGCCGATATCCATGCTG
5279696	chrX	96702113	1	1	1	sense	TEX13	TRUE	CACCACCCAGGGATCCCAACACACAGGACCTTCCTCTTGGCTGTGGCTTCTGCTGCCCCTCAGG

### Sheet: Sheet1
vlookup	PSEUDOGENE			1	TRUE
11	FALSE			1	TRUE
8	FALSE			1	TRUE
28	FALSE			3	TRUE
1	FALSE			11	TRUE
1	FALSE			1	TRUE
1	FALSE			1	TRUE
1	FALSE			23	TRUE
30	FALSE	38	12	1	TRUE
1	FALSE	0.633333	0.521739	2	TRUE
1	FALSE			11	TRUE
1	FALSE	3.16667	6.95652	38	TRUE
1	FALSE			1	TRUE
1	FALSE			1	TRUE
1	FALSE			2	TRUE
2	FALSE			30	TRUE
2	FALSE			1	TRUE
2	FALSE			1	TRUE
1	FALSE			2	TRUE
1	FALSE			7	TRUE
1	FALSE			1	TRUE
1	FALSE			19	TRUE
1	FALSE			1	TRUE
1	FALSE
1	FALSE
2	FALSE
2	FALSE
1	FALSE
1	FALSE
1	FALSE
28	FALSE
3	FALSE
1	FALSE
1	FALSE
2	FALSE
1	FALSE
2	FALSE
1	FALSE
2	FALSE
1	FALSE
1	FALSE
3	FALSE
4	FALSE
1	FALSE
1	FALSE
1	FALSE
1	FALSE
1	FALSE
1	FALSE
1	FALSE
3	FALSE
1	FALSE
2	FALSE
2	FALSE
1	FALSE
8	FALSE
1	FALSE
3	FALSE
1	FALSE
1	FALSE
3	FALSE
